# *In vivo* proteomic mapping through GFP-directed proximity-dependent biotin labelling in zebrafish

**DOI:** 10.1101/2020.11.05.370585

**Authors:** Zherui Xiong, Harriet P. Lo, Kerrie-Ann McMahon, Nick Martel, Alun Jones, Michelle M. Hill, Robert G. Parton, Thomas E. Hall

## Abstract

Protein interaction networks are crucial for complex cellular processes. However, the elucidation of protein interactions occurring within highly specialised cells and tissues is challenging. Here we describe the development, and application, of a new method for proximity-dependent biotin labelling in whole zebrafish. Using a conditionally stabilised GFP-binding nanobody to target a biotin ligase to GFP-labelled proteins of interest, we show tissue-specific proteomic profiling using existing GFP-tagged transgenic zebrafish lines. We demonstrate the applicability of this approach, termed BLITZ (Biotin Labelling In Tagged Zebrafish), in diverse cell types such as neurons and vascular endothelial cells. We applied this methodology to identify interactors of caveolar coat protein, cavins, in skeletal muscle. Using this system, we defined specific interaction networks within *in vivo* muscle cells for the closely related but functionally distinct Cavin4 and Cavin1 proteins.
