## Supplementary File 2 for "*In vivo* proteomic mapping through GFP-directed proximity-dependent biotin labelling in zebrafish"

### Sheet: Sheet1
Table of eriched proteins in each cavin samples.
ProtScore is the protein score generated by ProteinPilot based on the number and confidence of peptides detected in sample.
N: nucleus; C: cytoplasm; CS: cytoskeleton; PM: Plasma membrane; E: endosome; TT: T-tubule; SR: Sarcoplasmic reticulumn; J-SR: Junctional Sarcoplasmic reticulumn; ZL: Z-line; M: mitochondrion
Uniport	Gene	Protein	ProtScore			Subcellular localisation	Cellular Function	Associated Disease	Reference (DOI or PMID)
			Cavin1a	Cavin4a	Cavin4b
A1L260	cavin4a	Caveolae-associated protein 4a	26.01	28.01	24.96	PM, TT	Induces rhoa activation and activates nppa transcription and myofibrillar organization through the rho/rock signaling pathway		10.1128/MCB.02186-07
E7F0K3	cavin1a	Caveolae-associated protein 1a	23.64	2.27	4.01	PM	Caveolae formation		10.1016/j.cell.2007.11.042
F1QSU0	cavin4b	Caveolae-associated protein 4b	13.65	0.2	23.35	PM, TT	Skeletal muscle development, T-tubule organisation		10.1371/journal.pgen.1006099
E7FDY6	ehbp1l1b	EH domain-binding protein 1-like 1b	10.8	7.52	2.16	E	Rab effector, vesicle trafficking		10.1083/jcb.201508086
B7ZCX8	syne2*	Nesprin-2 (homolog)	3.45	4.03	2.02	PM, SR, ZL, NE	transmission of mechanical forces, highly expressed in skeletal and cardiac muscle	laminopathies; Emery-Dreifuss muscular dystrophy	10.1038/cr.2012.126; 10.1042/BST20170149; 10.1242/jcs.01642; 10.1093/hmg/ddm238
A1YWY8	cmya5	Cardiomyopathy-associated protein 5; Myospryn	3.42	3.19	16.16	N; J-SR	subcellular compartmentation of protein kinase A, modulating skeletal muscle regeneration	Duchenne muscular dystrophy; hypertrophic cardiomyopathy	10.1038/s41598-017-06395-6; 10.1096/fj.10-169219
F1R3X9	spegb	Striated muscle-enriched protein kinase b	2.54	24.47	10.11	PM, N, C	Striated muscle-enriched protein kinase	CNM5	10.1016/j.ajhg.2014.07.004; 10.1093/hmg/ddy068
Q9BXM0	prx	Periaxin	194.25	136.82	65.73	PM, N	Scaffolding protein of dystroglycan complex	Charcot-Marie-Tooth disease	10.1016/s0896-6273(01)00327-0; 10.1007/s10048-012-0338-5
A2BGW3	camk2b1	calcium/calmodulin-dependent protein kinase (CaM kinase) II beta 1	24.33	9.68	6.02	C, N, PM	calcium/calmodulin-dependent protein kinase		10.1113/jphysiol.2006.111757; 10.1016/j.ceca.2011.02.007
Q4ZGL1	ldb3a	LIM domain-binding 3a; Cypher/ZASP	2.35	4.02	0	CS, N, C, ZL	adapter in striated muscle to couple protein kinase C-mediated signalling	dilated cardiomyopathy; distal myopathy; and myofibrillar myopathy 4	10.1083/jcb.146.2.465; 10.1074/jbc.M311849200; 10.1074/jbc.274.28.19807
F1Q4U5	xrn1	5'-3' exoribonuclease 1	1.65	2.24	0	C, N	involved in mRNA decay	Alzheimer's disease	10.1083/jcb.136.4.761
B7ZDD5	brip1	BRCA1 interacting protein C-terminal helicase 1	0.69	1.5	0	N, C	involved in Fanconi anemia pathway	breast cancer; colorectal cancer; and thrombocytopenia	10.1038/ng1627; 10.1016/j.ccr.2005.08.004
Q4V9P8	camk2g1	calcium/calmodulin-dependent protein kinase (CaM kinase) II gamma 1	12.17	0	6.02	C, N, PM	calcium/calmodulin-dependent protein kinase		10.1113/jphysiol.2005.097154
F1QRX4	bin1b	bridging integrator 1b	2.06	0	4.03	PM, TT	T-tubules biogenesis in muscle cells	breast carcinoma; CNM2; prostate adenocarcinoma	10.1038/ng0996-69
F1QV21	eps15	epidermal growth factor receptor pathway substrate 15	2.02	0	2.02	PM, E	regulation of cell growth	acute leukemias	10.1083/jcb.200708115; 10.1091/mbc.e09-03-0256; 10.1091/mbc.E11-12-1007
Q7T358	gspt1l	G1 to S phase transition 1, like	9.77	0	2.01	C	GTPase activity and translation termination activity		PMC402068; 10.1016/j.molcel.2013.12.028
A0A0R4IGI1	gapdh	glyceraldehyde-3-phosphate dehydrogenase	2.12	0	2.01	C, CS	Involved in glycolysis and assembly of cytoskeleton	Alzheimer's disease	10.1042/BJ20040622
Q90X38	gpkow	G patch domain and KOW motifs	2.02	0	1.38	N	involved in mRNA splicing		10.1042/BSR20140142
B8A4X7	limch1a	LIM and calponin homology domains 1a	24.65	0	0	CS	stress fibre assembly and focal adhesion assembly		10.1091/mbc.E15-04-0218
Q9I8V0	pvalb2	parvalbumin 2	11.8	0	0	C, N	involved in relaxation after contraction in muscle		10.1016/j.cbpa.2007.03.020
P15170	gspt1	G1 to S phase transition 1	8.92	0	0	C	translation termination activity		PMC402068; 10.1042/BSR20140142
A0A0R4ID72	camk2d1	calcium/calmodulin-dependent protein kinase (CaM kinase) II delta 1	8.75	0	0	C, N, PM	calcium/calmodulin-dependent protein kinase		10.1113/jphysiol.2005.097154
Q05AJ1	larp4b	La ribonucleoprotein 4B	7.4	0	0	C	Stimulates mRNA translation		10.1261/rna.2146910
Q90441	desma	desmin a	6.97	0	0	PM, N, ZL	Regulation of sarcomere organization and skeletal muscle tissue development	myofibrillar myopathy 1;	10.1007/s00441-014-2016-4; 10.1161/CIRCGENETICS.113.00010310.1016/j.yjmcc.2015.12.015
Q6DGE9	unc45b	unc-45 myosin chaperone B	5.92	0	0	ZL	sarcomere formation in muscle cell development		10.1016/j.ydbio.2006.11.027; 10.1016/j.ydbio.2007.05.014; 10.1186/1471-2121-11-70; 10.1083/jcb.200709128
Q7SXL4	nme2b.2	NME/NM23 nucleoside diphosphate kinase 2b, tandem duplicate 2	4.34	0	0	N; C	Involved in G protein-coupled receptor endocytosis and gene expression		10.1074/jbc.271.41.25107; 10.1016/s0092-8674(03)00150-8; 10.1016/j.molcel.2006.06.005
B1ALY0	palm2	Paralemmin-2	4.15	0	0	PM	involved in regulation of cell shape		10.1371/journal.pone.0041850
Q7ZV18	stx4	syntaxin 4	4.02	0	0	PM	involved in intracellular protein transport		10.1242/jcs.032847; 10.1074/jbc.272.10.6179
Q9YHX5	vim	vimentin	3.18	0	0	PM; N; CS	class-III intermediate filaments		10.1128/MCB.05263-11
F1QT01	crybb1	crystallin, beta B1	2.85	0	0		structural constituent of eye lens	Congenital cataract-microcornea syndrome	10.1002/humu.21436
A6NA21	cavin1b	caveolae associated protein 1b	2.61	0	0	PM; C	caveolae formation and notochord development	lipodystrophy type 4;	10.1016/j.cell.2007.11.042; 10.1172/JCI3866010.1002/ajmg.a.33578
B3DHH0	cast	calpastatin	2.44	0	0	C	calcium-dependent cysteine-type endopeptidase inhibitor	Peeling skin with leukonychia, acral punctate keratoses, cheilitis, and knuckle pads	10.1016/0006-291x(90)91035-q; 10.1016/j.ajhg.2014.12.026
Q08BA1	atp5fa1	ATP synthase F1 subunit alpha	2.42	0	0	M; PM	involved in ATP synthesis coupled proton transport	Combined oxidative phosphorylation deficiency 22	10.1016/j.cell.2018.07.032; 10.1073/pnas.96.6.2811
O93409	mylpfa	myosin light chain, phosphorylatable, fast skeletal muscle a	2.17	0	0	CS; C	Ca2+ binding activity		10.1007/s11033-012-2342-0
Q7ZVM3	eef2b	Eukaryotic translation elongation factor 2b	2.1	0	0	C; N	catalysing GTP-dependent ribosomal translocation step during translation elongation	Spinocerebellar ataxia 26	10.1074/jbc.M113.546481; 10.1093/hmg/dds392
A7YYE3	rps6	ribosomal protein S6	2.09	0	0	C; ER; N	structural constituent of ribosome, controlling cell growth and proliferation		10.1158/1078-0432.CCR-18-2421
A8KB78	rps23	ribosomal protein S23	2.03	0	0	C; ER	structural constituent of ribosome		10.1016/j.ajhg.2017.01.034
E7F177	nocta	nocturnin a	2.03	0	0	N; M	circadian regulation of gene expression		10.1073/pnas.1000788107; 10.1111/j.1749-6632.2011.06213.x; 10.1016/j.cub.2011.07.018
X1WEF7	clcn5a	chloride channel, voltage-sensitive 5a	2.01	0	0	Golgi; PM; E	Proton-coupled chloride transporter	Dent disease; X-linked nephrolithiasis type I; X-linked recessive hypophosphatemic rickets; and low molecular weight proteinuria with hypercalciuric nephrocalcinosis.	10.1152/ajprenal.90526.2008
Q71N42	tnni2a.4	troponin I type 2a (skeletal, fast), tandem duplicate 4	2.01	0	0	CS; C; N	Involved in myofibril assembly; muscle contraction	distal arthrogryposis type 2B1; intrinsic cardiomyopathy	10.1086/368294; 10.1096/fj.06-6899com
Q568R9	sncga	synuclein, gamma a	2.01	0	0	CS	Activation of the MAPK and Elk-1 signal transduction pathway	Lewy body dementia	10.1002/cm.1035; 10.1006/mcne.1999.0735
Q7ZSY2	mdh1ab	malate dehydrogenase 1Ab, NAD	2.01	0	0	C	involved in carbohydrate metabolic process		10.1038/onc.2017.36
B2GSM4	enpp6	ectonucleotide pyrophosphatase/phosphodiesterase 6	2.01	0	0	PM;	involved in choline metabolic process and lipid metabolic process		10.1074/jbc.M413438200
Q6YLH8	cav1	Caveolin1	2	0	0	PM; Golgi	Caveolae formation; endocytosis; cholesterol distribution; cell signalling	Congenital generalized lipodystrophy; Pulmonary hypertension, Lipodystrophy,	10.1161/CIRCGENETICS.111.96188810.1210/jc.2007-1328; 10.1186/1476-511X-7-3
Q6PBW8	lypla2	lysophospholipase 2	2	0	0	C	involved in protein depalmitoylation		10.1080/10409238.2017.1409191
A1L1S3	zgc:158296	Caveolin (Similar to Caveolin Y)	2	0	0	PM; Golgi	Caveolin paralog, involved in caveola assembly
Q6PBZ2	rps26l	ribosomal protein S26, like	2	0	0	C	involved in translation
A0A0G2L1F5	sptbn1	spectrin, beta, non-erythrocytic 1	1.99	0	0	CS; PM	Binds to ankyrin and regulate plasma membrane organisation		10.1074/jbc.M406018200
R4GEG9	si:dkey-79f11.9	interferon induced protein 44a7	1.96	0	0	C	involved in immune response
A2BGK1	arhgap25	Rho GTPase activating protein 25	1.9	0	0	PM; C	negative regulation of small GTPase mediated signal transduction		10.4049/jimmunol.1502342
Q4QRE5	foxd5	forkhead box D5	1.77	0	0		Transcriptional repressor with a role in dorsal axis formation and neural plate expansion		10.1006/dbio.2001.0191
P07948	lyn	LYN proto-oncogene, Src family tyrosine kinase	1.73	0	0	PM; Golgi; N	regulation of innate and adaptive immune responses; responses to DNA damage and genotoxic agents		10.1074/jbc.M909044199; 10.1128/mcb.20.15.5370-5380.2000
B6EUL7	caskb	calcium/calmodulin-dependent serine protein kinase b	1.66	0	0	PM; N	synaptic transmembrane protein anchoring and ion channel trafficking; regulation of gene expression via interaction with the transcription factor TBR1	syndromic X-linked intellectual disability	10.1038/ng.367; 10.1038/35005118
F1QCY5	kank3	KN motif and ankyrin repeat domains 3	1.65	0	0	CS; C	negative regulation of actin filament polymerization; maintaining cell adhesion and tissue integrity		10.1038/srep27816
A9C3S0	si:ch211-198n5.11	methylcrotonoyl-CoA carboxylase beta chain (based on sequence alignment)	1.41	0	0	M
Q5XFY0	pgm3	phosphoglucomutase 3	1.33	0	0	C	involved in UDP-N-acetylglucosamine biosynthetic process and hemopoiesis	Immunodeficiency; skeletal dysplasia	10.1016/j.ajhg.2014.05.007
F1QNW3	rtel1	regulator of telomere elongation helicase 1	1.32	0	0	N	telomere-length regulation; involved in DNA repair and the maintenance of genomic stability	Autosomal recessive dyskeratosis congenita	10.1016/j.cell.2008.08.016
Q6P5M5	DKEY-238C7.11	Novel protein similar to vertebrate ADP-ribosylation factor 4	1.21	0	0	C	intracellular protein transport and vesicle-mediated transport
F1R9S8	ktn1	kinectin 1	1.17	0	0	ER	Receptor for kinesin; involved in microtubule-based movement and protein transport		10.1242/jcs.181768
F1QKH7	dnase2b	deoxyribonuclease II beta	1.16	0	0	lysosome	degradation of nuclear DNA during lens cell differentiation		10.1038/nature01895
A0A0R4ISF6	trpc3	transient receptor potential cation channel, subfamily C, member 3	1.13	0	0	PM	receptor-activated non-selective calcium permeant cation channel; regulation of cytosolic calcium ion concentration		10.1074/jbc.273.1.133
E9QB24	tmem67	transmembrane protein 67	1.07	0	0	PM; CS; ER	Required for ciliary formation and function; interacts with Nesprin-2	Meckel syndrome; Joubert syndrome; Bardet-Biedl syndrome; Nephronophthisis	10.1093/hmg/ddl459; 10.1242/jcs.043794
E9QET1	pvalb5	parvalbumin 5	1.06	0	0	C; N	calcium ion binding activity
F1QD11	baz1a	bromodomain adjacent to zinc finger domain, 1A	1.04	0	0	N	Component of the ACF complex; regulates nucleosome positioning; facilitating the DNA replication process		10.1016/j.neuroscience.2017.04.007
B0R137	sult1st1	sulfotransferase family 1, cytosolic sulfotransferase 1	1.02	0	0	C	sulfotransferase activity
E9QGM0	si:dkey-237j11.3	Uncharacterised protein	1.02	0	0
Q6PBW9	rpe	ribulose-5-phosphate-3-epimerase	0.99	0	0	C	involved in Carbohydrate degradation		10.1096/fj.10-171207
A8WFV1	trap1	TNF receptor-associated protein 1	0.94	0	0	M	Involved in maintaining mitochondrial function and polarization;		10.1073/pnas.1220659110
A2RUY4	wasla	WASP like actin nucleation promoting factor a	0.92	0	0		Regulates actin polymerization;		10.1074/jbc.M112.394361
Q503I3	pip5k1aa	phosphatidylinositol-4-phosphate 5-kinase, type I, alpha, a	0.9	0	0	PM; N	involved in phosphatidylinositol metabolic process and phosphorylation		10.1083/jcb.200911110
E7F136	trim59	tripartite motif containing 59	0.77	0	0	ER	involved in positive regulation of transcription; regulator for innate immune signaling pathways		10.1016/j.bbrc.2012.05.028
A0A0G2KJ86	clrn3	clarin 3	0.41	0	0	PM
Q86T65	daam2	dishevelled associated activator of morphogenesis 2	0.37	0	0		required for myocardial maturation and sarcomere assembly; regulation of Wnt signalling pathway;		10.1016/j.devcel.2011.10.025; 10.1016/j.ydbio.2015.10.003
F1R0H8	dmd	dystrophin	34.69	0	0	PM; CS	sarcomere organization; skeletal muscle organ development	Duchenne muscular dystrophy; Becker muscular dystrophy; dilated cardiomyopathy	10.1016/j.cell.2008.10.018; 10.1002/ana.410440619
Q12955	ank3a	ankyrin 3a	11.93	0	0	PM; TT; CS; Golgi	required for costamere localization of DMD and betaDAG1		10.1016/j.cell.2008.10.018; 10.1083/jcb.201205118
A9JR97	dusp27	dual specificity phosphatase 27	15.04	0	0	C	involved in skeletal myofibril assembly		10.1242/dmm.013235
F1QP52	xirp2b	xin actin binding repeat containing 2b	3.37	0	0	ZL	involved in actin cytoskeleton organization; cardiac and skeletal muscle development		10.1242/jcs.01406
F8W4U4	xirp2a	xin actin binding repeat containing 2a	3.61	0	0	ZL	involved in actin cytoskeleton organization; cardiac and skeletal muscle development		10.1242/jcs.01406
F1R246	dars	aspartyl-tRNA synthetase 1	2.17	0	0	C	involved in aspartyl-tRNA aminoacylation		10.1074/jbc.M900480200
P49848	taf6	TAF6 RNA polymerase II, TATA box binding protein (TBP)-associated factor	2.39	0	0	N	involved in RNA polymerase II preinitiation complex assembly	Alazami-Yuan syndrome	10.1371/journal.pone.0002721; 10.1186/1471-2199-11-10
A0A0R4IIA7	tln2a	talin 2a	2.57	0	0	PM; CS,	a major component of focal adhesion		10.1038/nature01147
B0UY61	neb	nebulin	4.26	0	0	CS	involved in muscle fiber development	nemaline myopathy 2	10.1073/pnas.96.5.2305; 10.1242/jeb.126383
F1QMQ8	zpld1b	zona pellucida-like domain containing 1b	1.32	0	0				10.1371/journal.pone.0111917
F1QGN5	gnl3	guanine nucleotide binding protein-like 3 (Nucleostemin)	0	16.02	0	N	maintain the proliferative capacity of stem cells		10.1101/gad.55671
E9QFU6	histh1l3	histone H1 like 3	0	8.14	0	N	involved in nucleosome assembly		10.1074/jbc.M501627200; 10.1016/j.bbagrm.2015.09.003
A0A140LGU1	hp1bp3	heterochromatin protein 1, binding protein 3	0	4.08	0	N	heterochromatin organization		10.1074/mcp.M113.034975; 10.1074/mcp.M114.038232
B8JLP0	dhx37	DEAH (Asp-Glu-Ala-His) box polypeptide 37	0	2.43	0	N	release of the U3 snoRNP from pre-ribosomal particles	46,XY gonadal dysgenesis	10.1038/s41436-019-0606-y
Q1LUT2	top2b	DNA topoisomerase II beta	0	2.27	0	N	DNA topoisomerase		10.3390/ijms19092765
Q6PC34	hpca	hippocalcin	0	2.26	0	PM, C	regulation of voltage-dependent calcium channels	torsion dystonia 2	10.1093/hmg/ddx133; 10.1016/j.bbrc.2004.07.123
E7F4S3	osbpl2a	oxysterol binding protein-like 2a	0	2.24	0	PM, C	involved in lipid transport		10.1016/j.molcel.2018.11.014
Q7ZVP5	psmd1	proteasome 26S subunit, non-ATPase 1	0	2.14	0				10.1111/j.1432-1033.1992.tb16961.x
F1QDE5	grin2ab	glutamate receptor, ionotropic, N-methyl D-aspartate 2A, b	0	2.12	0	PM	regulation of postsynaptic membrane potential	Huntington's disease; bipolar disorder; and schizophrenia	8768735; 10.1056/NEJMoa1206524
E9QGY7	cramp1	cramped chromatin regulator homolog 1	0	2.11	0	N
I3IRV5	si:ch211-42i6.2	NACHT, LRR and PYD domains-containing protein 3 (homolog)	0	2.09	0	ER; N	intracellular signal transduction in innate immunity and inflammation		10.1016/j.coi.2012.12.004
E7FEN5	adamts3	ADAM metallopeptidase with thrombospondin type 1 motif, 3	0	2.09	0			Hennekam lymphangiectasia-lymphedema syndrome 3	10.1093/hmg/ddx297
F1QB47	eif5b	eukaryotic translation initiation factor 5B	0	2.08	0	C	Involved in translation initiation		10.1016/s0092-8674(02)01171-6
F1Q4X6	mcf2a	MF.2 cell line derived transforming sequence a	0	2.08	0	C; PM	Guanine nucleotide exchange factor (GEF) that modulates the Rho family of GTPases		10.1016/j.cellsig.2004.01.007; 10.1016/s0006-291x(02)02645-1
Q6P6X6	nop58	NOP58 ribonucleoprotein homolog	0	2.08	0	N	60S ribosomal subunit biogenesis		10.1016/j.molcel.2004.11.012; 10.1128/MCB.01097-07
B5DDE8	rps8b	ribosomal protein S8b	0	2.06	0	C	Component of the ribosome		10.1126/science.1212642
Q504J8	scinla	scinderin like a	0	2.04	0	CS	actin filament binding and phosphatidylinositol-4,5-bisphosphate binding		8547642; 10.1002/term.2898
Q9NW82	wdr70	WD repeat-containing protein 70	0	2.03	0	N
Q5RKQ3	fubp3	far upstream element (FUSE) binding protein 3	0	2.03	0	N	Predicted to be involved in regulation of transcription		10.1093/nar/gkq1295
F1Q9A0	sorbs2a	sorbin and SH3 domain containing 2a	0	2.01	0	PM; ZL	adapter protein to assemble signaling complexes in stress fibers		10.1158/0008-5472.CAN-08-0958; 10.1371/journal.pone.0185448; 10.1074/jbc.272.28.17542
E9QDT7	bmp6	bone morphogenetic protein 6	0	2.01	0	Extracellular region	Predicted to be involved in BMP signaling pathway; SMAD protein signal transduction; and positive regulation of pathway-restricted SMAD protein phosphorylation		10.1016/bs.vh.2019.01.004
E9QDW7	si:dkey-261l7.2	YccV-like domain-containing protein (homolog)	0	2.01	0		forms a linking network between organelles and the actin cytoskeleton to maintain the subcellular spatial organization
F1Q6N7	si:dkeyp-77c8.2	Nesprin-2 (homolog)	0	2	0	PM; SR; ZL; NE	highly expressed in skeletal and cardiac muscles; transmission of mechanical forces across the nuclear envelope and in nuclear movement and positioning; maintaining subcellular spatial organisation	laminopathies; Emery-Dreifuss muscular dystrophy; dilated cardiomyopathy	10.1038/cr.2012.126; 10.1242/jcs.01642; 10.1042/BST20170149
F1RCW8	si:dkeyp-77c8.4	Nesprin-1 (homolog)	0	1.98	0	CS; N; Golgi; sarcomere	highly expressed in skeletal and cardiac muscles; forms a linking network between organelles and the actin cytoskeleton to maintain the subcellular spatial organization	Emery-Dreifuss muscular dystrophy; dilated cardiomyopathy	11792814; 10.1093/hmg/ddm238; 10.1093/hmg/ddm238
R4GES4	mfap4	microfibril associated protein 4	0	1.97	0	Extracellular region	Predicted to involved in calcium-dependent cell adhesion or intercellular interactions; contribute to the elastic assembly and maintenance		10.1074/jbc.M115.681775
Q6P3J6	fkbp8	FKBP prolyl isomerase 8	0	1.9	0	M	act as a chaperone for BCL2, targets it to the mitochondria and modulates its phosphorylation state; predicted to involve in the regulation of apoptosis		10.1038/ncb894; 10.1016/j.bbrc.2005.09.023
F1QQI8	nav1b	neuron navigator 1b	0	1.85	0	CS	involved in neuronal migration		10.1016/j.mcn.2004.09.016
Q1L8C0	si:dkey-220f10.4	Tubby protein homolog	0	1.81	0	PM; N	Functions in signal transduction from heterotrimeric G protein-coupled receptors	Retinal dystrophy and obesity	10.1016/j.yexcr.2009.10.008; 10.1002/humu.22482
Q5PR35	slc43a2b	solute carrier family 43 member 2b	0	1.73	0	PM	Predicted to be involved in neutral amino acid transport		10.1074/jbc.M408638200
Q5RFV2	galnt14	UDP-N-acetyl-alpha-D-galactosamine:polypeptide N-acetylgalactosaminyltransferase 14 (GalNAc-T14)	0	1.68	0	Golgi	Predicted to be involved in protein glycosylation		10.1016/s0006-291x(02)02908-x
F1R6A7	cblb	Cbl proto-oncogene B, E3 ubiquitin protein ligase	0	1.61	0		Predicted to be involved in negative regulation of epidermal growth factor-activated receptor activity and signal transduction	type 1 diabetes mellitus	10.1038/sj.onc.1202499; 10.1074/jbc.M205535200
A0A0G2KR36	LOC571651	NACHT, LRR and PYD domains-containing protein 12-like	0	1.57	0
Q9UPX6	si:cabz01029535.1	membrane integral NOTCH2 associated receptor 1 (minar1)	0	1.54	0	PM	Predicted to negative regulation of mTOR signaling; Negatively regulates cell growth; Negatively regulates angiogenesis		10.1093/jmcb/mjy002; 10.1371/journal.pgen.1007583
Q5RGD1	stxbp5a	syntaxin binding protein 5a	0	1.54	0	PM	Predicted to be involved in regulation of calcium-dependent exocytosis and neurotransmitter release		10.1074/jbc.M304261200
X1WEV4	flrt2	fibronectin leucine rich transmembrane protein 2	0	1.54	0	PM; ER	Involved in regulation of FGF signalling; required in epicardium to promote heart morphogenesis		10.1242/dev.059386; 10.1016/j.ydbio.2006.04.004
E7FF78	arhgef25b	Rho guanine nucleotide exchange factor (GEF) 25b	0	1.53	0	PM	involved in regulation of Rho protein signal transduction; Involved in skeletal myogenesis		10.1074/jbc.M208896200; 11861769; 10.1128/MCB.25.24.11089-11101.2005
Q568N6	nr1h4	nuclear receptor subfamily 1, group H, member 4	0	1.5	0	N	Involved in regulation of transcription		10.1074/jbc.M306422200
X1WD95	ca12	carbonic anhydrase XII	0	1.45	0	PM	Cancer marker	hyperchlorhidrosis	10.1093/hmg/ddw065
E9QD26	si:dkey-40h20.1		0	1.4	0
Q7ZU74	irs2a	insulin receptor substrate 2a	0	1.4	0	PM; C	Involved in insulin sensitivity	type 2 diabetes mellitus	10.1007/s00125-012-2644-8
Q6P125	utp4	UTP4 small subunit processome component	0	1.4	0	N	nucleolar processing of pre-18S ribosomal RNA;		10.1101/gad.436707
Q66IE6	nit1	Deaminated glutathione amidase (nitrilase 1)	0	1.38	0	M; C	Plays a role in cell growth and apoptosis: loss of expression promotes cell growth; overexpression induced caspase-dependent apoptosis		10.1074/jbc.M603590200
Q8BZ03	prkd2	protein kinase D2	0	1.36	0	PM; Golgi; N	Serine/threonine-protein kinase that converts transient diacylglycerol (DAG) signals into prolonged physiological effects downstream of PKC, and is involved in the regulation of cell proliferation via MAPK1/3 (ERK1/2) signaling, oxidative stress-induced NF-kappa-B activation and inhibition of HDAC7 transcriptional repression		10.1158/0008-5472.CAN-04-0981; 10.1152/ajpcell.00308.2006; 10.1073/pnas.1613736114; 10.1038/s41598-017-00800-w
E7F3M2	cnnm3	Metal transporter CNNM3	0	1.35	0	PM
A0A2R8Q8V8	si:ch211-207e19.2	NLR family CARD domain-containing protein 3 (homolog)	0	1.33	0		Negative regulator of the innate immune response		10.1159/000363602
F1Q716	si:dkeyp-69c1.9		0	1.33	0	CS
F1R9L0	ihhb	Indian hedgehog signaling molecule b	0	1.3	0	PM	regulation of oligodendrocyte progenitor proliferation; and striated muscle cell development	Brachydactyly A1;	10.1038/cr.2011.76; 10.1203/01.PDR.0000054688.93486.18; 10.1016/j.ydbio.2011.06.002
B5WY29	ftr19-like	finTRIM family, member 19 like	0	1.29	0
Q2PR92	or133-7	odorant receptor, family H, subfamily 133, member 7	0	1.29	0	PM	Predicted to be involved in G protein-coupled receptor signaling pathway
A0A0R4IK07	tsnare1	T-SNARE Domain Containing 1	0	1.2	0	E; PM	Predicted to be involved in intracellular protein transport; vesicle docking; and vesicle fusion
A0A140LH15	si:dkey-88n24.11		0	1.19	0
E7EYJ7	erbin	erbb2 interacting protein	0	1.19	0		Predicted to be involved in epithelial cell apical/basal polarity; Inhibits NOD2-dependent NF-kappa-B signaling and proinflammatory cytokine secretion		10.1038/35017038; 10.1074/jbc.M508538200
F1QN18	tmeff1a	transmembrane protein with EGF-like and two follistatin-like domains 1a (Tomoregulin-1)	0	1.19	0	PM	prevents cardiac hypertrophy after pressure overload in mice by inhibiting TAK1-JNK pathways		10.1242/dmm.021303
Q501S4	cskmt	citrate synthase lysine methyltransferase	0	1.18	0	M	Predicted to be involved in peptidyl-lysine dimethylation; peptidyl-lysine monomethylation; and peptidyl-lysine trimethylation		10.1002/1873-3468.12649; 10.1074/jbc.M117.808451
F1QCQ2	tmem106ba	transmembrane protein 106Ba	0	1.12	0	E; Lysosome	Involved in dendrite morphogenesis and maintenance; Required for dendrite branching		10.1093/hmg/dds475; 10.1002/embj.201385857
B0S6B5	zgc:153654	interferon induced protein 44c2	0	1.02	0	C	Exhibits a low antiviral activity against hepatitis C virus		10.1038/nature09907
E7FCE8	hhla2a.2	HERV-H LTR-associating 2a, tandem duplicate 2	0	0.95	0	PM	Predicted to be involved cell surface receptor signaling pathway; cellular response to lipopolysaccharide; and regulation of T cell activation		10.1038/ncomms3043
B7ZDB4	si:dkey-32e6.6		0	0.87	0
A0A0R4IZI6	hook1		0	0.76	0		Predicted to be involved in cytoplasmic microtubule organization; promote vesicle trafficking and/or fusion		10.1091/mbc.e08-05-0473
Q9PU63	elk4	ETS transcription factor ELK4	0	0.73	0	N	Predicted to be involved in cell differentiation and regulation of transcription by RNA polymerase II		10.1038/nature11043
A0A0R4IW80	ly6m6	lymphocyte antigen 6 family member M6	0	0.64	0
F1R6Q9	rca2.2	regulator of complement activation group 2 gene 2	0	0.63	0	PM	regulation of complement-dependent cytotoxicity		10.1126/science.287.5452.498
F1QQY7	si:dkey-215k6.1		0	0.63	0
Q5TKR4	fgf11a	fibroblast growth factor 11a	0	0.62	0	C; N	Predicted to be involved in nervous system development and function		10.4049/jimmunol.1000111
E7EXX1	map3k3	mitogen-activated protein kinase kinase kinase 3	0	0.59	0		Component of a protein kinase signal transduction cascade. Mediates activation of the NF-kappa-B, AP1 and DDIT3 transcriptional regulators		10.1074/jbc.272.5.2668; 10.1074/jbc.C300313200; 10.1038/ncb1086
F1RD19	rhobtb4	Rho related BTB domain containing 4	0	0.51	0
F1QAV3	yeats2	YEATS domain containing 2	0	2.09	0	N	Predicted to be involved in regulation of transcription	familial adult myoclonic epilepsy	10.1038/cr.2016.49
B3DJW1	mib2	mindbomb E3 ubiquitin protein ligase 2	0	1.54	0	E	Contributes to ubiquitin-protein transferase activity		10.1074/jbc.M501631200
Q13129	rlf	RLF zinc finger	0	1.84	0	N	Predicted to be involved in regulation of transcription		8545128
F1QZ50	ahnak	AHNAK nucleoprotein	0	50.43	0	PM; N; C	Predicted to be involved in regulation of RNA splicing; interacts with dysferlin; dysferlin and AHNAK colocalize at the sarcolemmal membrane and T-tubules		10.1096/fj.06-6628com; 10.1177/002215540305100309
Q6TH51	acta2	actin alpha 2	0	0	12.04	CS	constituent of contractile apparatus		10.1161/ATVBAHA.116.303229
Q3B727	zgc:123289	actin (homolog)	0	0	12.02	CS
X1WGK9	zgc:153405	histone H1-like (homolog)	0	0	10.52	N	Predicted to be involved in DNA packaging
Q3B7F4	rsl1d1	ribosomal L1 domain containing 1	0	0	6.01	N	a pro-apoptotic regulator in response to DNA damage		10.1038/cddis.2012.22; 10.1128/MCB.00142-08
Q6PBW0	sept5a	septin 5a	0	0	4.01	CS; C	cytoskeleton-dependent cytokinesis; and regulation of exocytosis		10.1073/pnas.052715199; 10.1105/tpc.110.074492
E9QF63	dnm1b	dynamin 1b	0	0	3.01	C	involved in vesicular trafficking processes. Involved in receptor-mediated endocytosis	epileptic encephalopathies	10.1093/jb/mvi052; 10.1016/j.ajhg.2014.08.013
A5PMG2	hspa1b	heat shock protein family A (Hsp70) member 1B	0	0	2.06	C, PM, N, M	protein chaperone		10.1007/s12192-016-0676-6
E7F661	si:ch73-389b16.2	BTB domain containing protein 8	0	0	2.05	N			14654994
Q7ZUT3	dkc1	dyskerin	0	0	2.05	N; C	ribosome biogenesis and telomere maintenance	X-linked dyskeratosis congenita; aplastic anemia; dyskeratosis congenita	10.1093/hmg/8.13.2515; 10.1038/990141; 10.1126/science.1165357; 10.1016/j.bbagen.2011.07.012
Q5RJ97	lbr	lamin B receptor	0	0	2.01	N	Involved in cholesterol biosynthesis	Greenberg dysplasia; Pelger-Huet anomaly; and primary biliary cholangitis.	8157663; 8157662; 10.1016/s0005-2760(98)00041-1; 10.1086/373938; 10.7554/eLife.16011
Q9UKS6	zgc:91999	Pacsin3 (homolog)	0	0	2.01	PM; E	Pacsin3 homolog, involved in cytoskeleton organization; plasma membrane tubulation; and regulation of endocytosis.		10.1242/jcs.01290; 10.1074/jbc.M112.358960
A2BIM6	smap1	small ArfGAP 1	0	0	2	PM;	regulation of clathrin-dependent endocytosis		10.1091/mbc.e04-08-0683
Q6Q418	rpl3	ribosomal protein L3	0	0	1.92	C	a component of cytoplasmic ribosomes	Shwachman-Diamond syndrome	10.1023/a:1025068419698
Q20JQ9	scn1laa	sodium channel, voltage-gated, type I-like, alpha	0	0	1.69	PM	membrane depolarization during action potential	Epileptic encephalopathy; Generalized epilepsy	10.1086/319524; 10.1038/nature17976
F1QUR8	gas2a	growth arrest-specific 2a	0	0	1.56	CS	involved in apoptotic process and in limb myogenesis		10.1006/dbio.1998.9086; 10.1083/jcb.124.5.743
F1Q8R8	st6gal2a	ST6 beta-galactosamide alpha-2,6-sialyltranferase 2a	0	0	1.46	Golgi	involved in protein glycosylation		10.1074/jbc.M206808200
A8E7G0	dhdhl	dihydrodiol dehydrogenase, tandem duplicate 1	0	0	1.41		Predicted to be involved in oxidation-reduction process
F1R9Z2	cebpz	CCAAT enhancer binding protein zeta	0	0	1.34	N	Predicted to be involved in ribosome biogenesis; Stimulates transcription from the HSP70 promoter.		10.1128/mcb.10.12.6709; 10.1128/mcb.7.3.1129
Q0P481	stc1	stanniocalcin-1	0	0	1.3	PM; N	calcium ion homeostasis in cardiomyocytes;		10.1152/ajpheart.01071.2002; 10.1677/joe.0.1710237
F1QGR2	si:ch211-198k9.6	E3 ubiquitin-protein ligase RBBP6-like (homolog)	0	0	1.27		Predicted to be involved in mRNA processing and protein ubiquitination
A7MBY2	alyref	Aly/REF export factor	0	0	1.15	N, C	Export adapter involved in nuclear export of mRNA		10.1128/MCB.01341-07; 10.1261/rna.1387009
P52333	jak3	Janus kinase 3	0	0	0.36	CS	Non-receptor tyrosine kinase	Autosomal severe combined immune deficiency	10.1038/370151a0; 7662955
A0A1D5NSS9	ehbp1l1a	EH domain binding protein 1-like 1a	0	0	2.09	E	Rab effector, vesicle trafficking		10.7554/eLife.18675; 10.1083/jcb.201508086
