## Supplementary File 3 for "*In vivo* proteomic mapping through GFP-directed proximity-dependent biotin labelling in zebrafish"

### Sheet: Sheet4
Function annotation for cavin proteomes
The annatation was performed on DAVID Bioinformatics Resources 6.8. For proteins without existing information, their human or house orthologys were used instead.

### Sheet: Cavin1a
Category	Term	Count	%	PValue	Genes	List Total	Pop Hits	Pop Total	Fold Enrichment	Bonferroni	Benjamini	FDR	pvalue log10
GOTERM_BP_DIRECT	GO:0007519~skeletal muscle tissue development	4	4.81928	0.00055167	F1R0H8, Q4ZGL1, Q90441, Q6DGE9	51	48	14912	24.366	0.0712764	0.0739237	0.0739237	-3.25832
GOTERM_BP_DIRECT	GO:0030239~myofibril assembly	3	3.61446	0.00610882	Q71N42, Q90441, Q6DGE9	51	35	14912	25.0622	0.560049	0.288296	0.288296	-2.21404
GOTERM_BP_DIRECT	GO:0007517~muscle organ development	3	3.61446	0.00645438	A1L260, F1R0H8, Q6DGE9	51	36	14912	24.366	0.58008	0.288296	0.288296	-2.19015
GOTERM_BP_DIRECT	GO:0070836~caveola assembly	2	2.40964	0.0199535	Q6YLH8, A1L1S3	51	6	14912	97.4641	0.932848	0.591491	0.591491	-1.69998
GOTERM_BP_DIRECT	GO:0007507~heart development	4	4.81928	0.0220706	Q6YLH8, Q4ZGL1, F1QP52, F8W4U4	51	179	14912	6.5339	0.949742	0.591491	0.591491	-1.65619
GOTERM_BP_DIRECT	GO:0060538~skeletal muscle organ development	2	2.40964	0.0265175	Q90441, Q6DGE9	51	8	14912	73.098	0.972712	0.592224	0.592224	-1.57647
GOTERM_BP_DIRECT	GO:0060048~cardiac muscle contraction	2	2.40964	0.0618569	F1QRX4, Q71N42	51	19	14912	30.7781	0.999808	1	1	-1.20861
GOTERM_BP_DIRECT	GO:0016310~phosphorylation	6	7.22892	0.0670251	Q4V9P8, Q7SXL4, F1R3X9, A2BGW3, A0A0R4ID72, Q503I3	51	654	14912	2.6825	0.999908	1	1	-1.17376
GOTERM_BP_DIRECT	GO:0048747~muscle fiber development	2	2.40964	0.0743933	B0UY61, Q6DGE9	51	23	14912	25.4254	0.999968	1	1	-1.12847
GOTERM_BP_DIRECT	GO:0006412~translation	4	4.81928	0.0879937	Q7ZVM3, Q6PBZ2, A8KB78, A7YYE3	51	314	14912	3.72474	0.999996	1	1	-1.05555
GOTERM_BP_DIRECT	GO:0045214~sarcomere organization	2	2.40964	0.0989755	F1R0H8, Q90441	51	31	14912	18.864	0.999999	1	1	-1.00447
GOTERM_CC_DIRECT	GO:0005901~caveola	4	4.81928	3.06211e-06	E7F0K3, Q6YLH8, A1L1S3, A6NA21	47	10	15208	129.43	0.000113292	0.000113298	0.000113298	-5.51398
GOTERM_CC_DIRECT	GO:0022627~cytosolic small ribosomal subunit	3	3.61446	0.00587115	Q6PBZ2, A8KB78, A7YYE3	47	38	15208	25.5454	0.195772	0.0955081	0.0955081	-2.23128
GOTERM_CC_DIRECT	GO:0005622~intracellular	10	12.0482	0.0077439	Q7ZV18, Q7ZVM3, Q6P5M5, Q7SXL4, E7F136, Q6PBZ2, A1YWY8, A8KB78, A7YYE3, F1QKH7	47	1175	15208	2.75383	0.249968	0.0955081	0.0955081	-2.11104
GOTERM_CC_DIRECT	GO:0005840~ribosome	3	3.61446	0.0861242	Q6PBZ2, A8KB78, A7YYE3	47	162	15208	5.99212	0.964287	0.704689	0.704689	-1.06487
GOTERM_CC_DIRECT	GO:0030018~Z disc	2	2.40964	0.0952283	Q90441, Q6DGE9	47	33	15208	19.6106	0.975343	0.704689	0.704689	-1.02123
GOTERM_MF_DIRECT	GO:0003779~actin binding	7	8.43373	0.000279176	B0UY61, F1R0H8, A0A0R4IIA7, B8A4X7, F1QP52, A2RUY4, F8W4U4	58	251	15797	7.59575	0.0286208	0.0290343	0.0290343	-3.55412
GOTERM_MF_DIRECT	GO:0004683~calmodulin-dependent protein kinase activity	3	3.61446	0.00130325	Q4V9P8, A2BGW3, A0A0R4ID72	58	15	15797	54.4724	0.126831	0.0677691	0.0677691	-2.88497
GOTERM_MF_DIRECT	GO:0005516~calmodulin binding	3	3.61446	0.0185812	Q4V9P8, A2BGW3, A0A0R4ID72	58	58	15797	14.0877	0.857815	0.64415	0.64415	-1.73093
GOTERM_MF_DIRECT	GO:0005524~ATP binding	12	14.4578	0.0341612	B7ZDD5, Q4V9P8, Q7SXL4, B6EUL7, F1R246, F1R3X9, A2BGW3, A0A0R4ID72, A8WFV1, Q503I3, Q08BA1, F1QNW3	58	1668	15797	1.95944	0.97308	0.733466	0.733466	-1.46647
GOTERM_MF_DIRECT	GO:0000166~nucleotide binding	12	14.4578	0.0354796	B7ZDD5, Q4V9P8, Q05AJ1, Q6P5M5, Q7SXL4, F1R246, F1R3X9, A2BGW3, A0A0R4ID72, A8WFV1, Q08BA1, F1QNW3	58	1678	15797	1.94776	0.976645	0.733466	0.733466	-1.45002
GOTERM_MF_DIRECT	GO:0016818~hydrolase activity, acting on acid anhydrides, in phosphorus-containing anhydrides	2	2.40964	0.0459225	B7ZDD5, F1QNW3	58	13	15797	41.9019	0.992472	0.733466	0.733466	-1.33797
GOTERM_MF_DIRECT	GO:0004003~ATP-dependent DNA helicase activity	2	2.40964	0.0493679	B7ZDD5, F1QNW3	58	14	15797	38.9089	0.994832	0.733466	0.733466	-1.30656
GOTERM_MF_DIRECT	GO:0008026~ATP-dependent helicase activity	2	2.40964	0.0764947	B7ZDD5, F1QNW3	58	22	15797	24.7602	0.999745	0.994431	0.994431	-1.11637
GOTERM_MF_DIRECT	GO:0016301~kinase activity	6	7.22892	0.0893185	Q4V9P8, Q7SXL4, F1R3X9, A2BGW3, A0A0R4ID72, Q503I3	58	661	15797	2.47227	0.999941	1	1	-1.04906
INTERPRO	IPR026752:Cavin family	4	4.81928	7.36036e-07	A1L260, E7F0K3, F1QSU0, A6NA21	73	6	21293	194.457	0.000159707	0.00015972	0.000155304	-6.1331
INTERPRO	IPR013543:Calcium/calmodulin-dependent protein kinase II, association-domain	3	3.61446	0.000167656	Q4V9P8, A2BGW3, A0A0R4ID72	73	6	21293	145.842	0.0357304	0.0181906	0.0176877	-3.77558
INTERPRO	IPR001781:Zinc finger, LIM-type	4	4.81928	0.0047409	Q4ZGL1, B8A4X7, F1QP52, F8W4U4	73	100	21293	11.6674	0.643429	0.29204	0.283965	-2.32414
INTERPRO	IPR020636:Calcium/calmodulin-dependent/calcium-dependent protein kinase	3	3.61446	0.00770637	Q4V9P8, A2BGW3, A0A0R4ID72	73	39	21293	22.4373	0.813395	0.29204	0.283965	-2.11315
INTERPRO	IPR012510:Actin-binding, Xin repeat	2	2.40964	0.0101104	F1QP52, F8W4U4	73	3	21293	194.457	0.889763	0.29204	0.283965	-1.99523
INTERPRO	IPR006554:Helicase-like, DEXD box c2 type	2	2.40964	0.0134581	B7ZDD5, F1QNW3	73	4	21293	145.842	0.947146	0.29204	0.283965	-1.87102
INTERPRO	IPR013020:DNA helicase (DNA repair), Rad3 type	2	2.40964	0.0134581	B7ZDD5, F1QNW3	73	4	21293	145.842	0.947146	0.29204	0.283965	-1.87102
INTERPRO	IPR010614:DEAD2	2	2.40964	0.0134581	B7ZDD5, F1QNW3	73	4	21293	145.842	0.947146	0.29204	0.283965	-1.87102
INTERPRO	IPR006555:ATP-dependent helicase, C-terminal	2	2.40964	0.0134581	B7ZDD5, F1QNW3	73	4	21293	145.842	0.947146	0.29204	0.283965	-1.87102
INTERPRO	IPR014013:Helicase, superfamily 1/2, ATP-binding domain, DinG/Rad3-type	2	2.40964	0.0134581	B7ZDD5, F1QNW3	73	4	21293	145.842	0.947146	0.29204	0.283965	-1.87102
INTERPRO	IPR001612:Caveolin	2	2.40964	0.0167946	Q6YLH8, A1L1S3	73	5	21293	116.674	0.97466	0.331311	0.322151	-1.77483
INTERPRO	IPR011992:EF-hand-like domain	5	6.0241	0.0234083	E9QET1, F1R0H8, F1QV21, Q9I8V0, O93409	73	321	21293	4.54338	0.994142	0.423299	0.411595	-1.63063
INTERPRO	IPR008080:Parvalbumin	2	2.40964	0.0300297	E9QET1, Q9I8V0	73	9	21293	64.8189	0.998662	0.501265	0.487405	-1.52245
INTERPRO	IPR018247:EF-Hand 1, calcium-binding site	4	4.81928	0.0398854	E9QET1, F1QV21, Q9I8V0, O93409	73	223	21293	5.23202	0.999854	0.576067	0.560139	-1.39919
INTERPRO	IPR006821:Intermediate filament head, DNA-binding domain	2	2.40964	0.0430891	Q9YHX5, Q90441	73	13	21293	44.8746	0.999929	0.576067	0.560139	-1.36563
INTERPRO	IPR027417:P-loop containing nucleoside triphosphate hydrolase	9	10.8434	0.0435688	B7ZDD5, Q7ZVM3, Q6P5M5, B6EUL7, R4GEG9, B0R137, Q7T358, Q08BA1, F1QNW3	73	1171	21293	2.24181	0.999937	0.576067	0.560139	-1.36082
INTERPRO	IPR001715:Calponin homology domain	3	3.61446	0.0451297	F1R0H8, E7FDY6, B8A4X7	73	100	21293	8.75055	0.999956	0.576067	0.560139	-1.34554
INTERPRO	IPR002048:EF-hand domain	4	4.81928	0.0629776	E9QET1, F1QV21, Q9I8V0, O93409	73	269	21293	4.33732	0.999999	0.75923	0.738237	-1.20081
INTERPRO	IPR000795:Elongation factor, GTP-binding domain	2	2.40964	0.0843463	Q7ZVM3, Q7T358	73	26	21293	22.4373	1	0.963323	0.936688	-1.07393
KEGG_PATHWAY	dre04144:Endocytosis	6	7.22892	0.0186254	F1QRX4, Q6YLH8, F1QV21, A1L1S3, Q503I3, A2RUY4	29	305	5405	3.66648	0.545994	0.641408	0.641408	-1.72989
KEGG_PATHWAY	dre01130:Biosynthesis of antibiotics	5	6.0241	0.0305433	Q7ZSY2, Q7SXL4, Q5XFY0, A0A0R4IGI1, Q6PBW9	29	233	5405	3.99956	0.728235	0.641408	0.641408	-1.51508
SMART	SM00132:LIM	4	4.81928	0.00525106	Q4ZGL1, B8A4X7, F1QP52, F8W4U4	44	100	12157	11.0518	0.24349	0.24866	0.24866	-2.27975
SMART	SM00488:DEXDc2	2	2.40964	0.0140751	B7ZDD5, F1QNW3	44	4	12157	138.148	0.528237	0.24866	0.24866	-1.85155
SMART	SM00491:HELICc2	2	2.40964	0.0140751	B7ZDD5, F1QNW3	44	4	12157	138.148	0.528237	0.24866	0.24866	-1.85155
SMART	SM00054:EFh	4	4.81928	0.0274145	E9QET1, F1QV21, Q9I8V0, O93409	44	185	12157	5.97396	0.770822	0.363242	0.363242	-1.56202
SMART	SM00033:CH	3	3.61446	0.0354804	F1R0H8, E7FDY6, B8A4X7	44	84	12157	9.86769	0.852604	0.376092	0.376092	-1.45001
UP_KEYWORDS	Coiled coil	23	27.7108	0.000494262	Q7ZV18, E7F0K3, B2GSM4, A0A0R4ISF6, F1QV21, F1R3X9, F1R246, Q90X38, A0A0R4IIA7, A1YWY8, E7FDY6, A6NA21, A1L260, Q9YHX5, F1QCY5, F1R0H8, F1QD11, A2BGK1, Q71N42, Q90441, B8A4X7, F1R9S8, A7YYE3	75	3222	22487	2.14029	0.0359233	0.0365754	0.0365754	-3.30604
UP_KEYWORDS	LIM domain	4	4.81928	0.00427924	Q4ZGL1, B8A4X7, F1QP52, F8W4U4	75	99	22487	12.1142	0.271919	0.158332	0.158332	-2.36863
UP_KEYWORDS	Myogenesis	2	2.40964	0.0324312	A1L260, Q6DGE9	75	10	22487	59.9653	0.912812	0.701959	0.701959	-1.48904
UP_KEYWORDS	Nucleotide-binding	10	12.0482	0.0417886	B7ZDD5, Q4V9P8, Q6P5M5, Q7SXL4, F1R3X9, A2BGW3, A0A0R4ID72, A8WFV1, Q08BA1, F1QNW3	75	1413	22487	2.12192	0.957525	0.701959	0.701959	-1.37894
UP_KEYWORDS	Metal-binding	11	13.253	0.0514211	E9QET1, F1R0H8, Q5XFY0, E7F136, Q4ZGL1, B8A4X7, Q9I8V0, F1QP52, F8W4U4, F1QNW3, Q6PBW9	75	1701	22487	1.93891	0.979889	0.701959	0.701959	-1.28886
UP_KEYWORDS	Ribosomal protein	3	3.61446	0.0603627	Q6PBZ2, A8KB78, A7YYE3	75	121	22487	7.43372	0.990022	0.701959	0.701959	-1.21923
UP_KEYWORDS	Kinase	6	7.22892	0.0729296	Q4V9P8, Q7SXL4, F1R3X9, A2BGW3, A0A0R4ID72, Q503I3	75	679	22487	2.64943	0.996316	0.701959	0.701959	-1.1371
UP_KEYWORDS	ATP-binding	8	9.63855	0.0758874	B7ZDD5, Q4V9P8, Q7SXL4, F1R3X9, A2BGW3, A0A0R4ID72, Q08BA1, F1QNW3	75	1123	22487	2.1359	0.997092	0.701959	0.701959	-1.11983

### Sheet: Cavin4a
Category	Term	Count	%	PValue	Genes	List Total	Pop Hits	Pop Total	Fold Enrichment	Bonferroni	Benjamini	FDR	pvalue log10
GOTERM_BP_DIRECT	GO:0035023~regulation of Rho protein signal transduction	3	3.94737	0.0346693	A1L260, E7FF78, F1Q4X6	47	95	14912	10.0193	0.978635	1	1	1.46005
GOTERM_MF_DIRECT	GO:0008026~ATP-dependent helicase activity	2	2.63158	0.0621816	B7ZDD5, B8JLP0	47	22	15797	30.5551	0.999994	1	1	1.20634
GOTERM_MF_DIRECT	GO:0005525~GTP binding	5	6.57895	0.0695173	F1QB47, Q6DRP2, A0A140LH15, F1RD19, B0S6B5	47	535	15797	3.14118	0.999999	1	1	1.15791
INTERPRO	IPR026752:Cavin family	3	3.94737	0.000136553	A1L260, E7F0K3, F1QSU0	66	6	21293	161.311	0.0269429	0.0273107	0.0273107	3.8647
INTERPRO	IPR027417:P-loop containing nucleoside triphosphate hydrolase	8	10.5263	0.0653308	B7ZDD5, F1QQI8, F1QB47, Q6DRP2, A0A140LH15, F1RD19, B0S6B5, B8JLP0	66	1171	21293	2.20407	0.999999	1	1	1.18488
INTERPRO	IPR005818:Histone H1/H5	2	2.63158	0.0764561	E9QFU6, A0A140LGU1	66	26	21293	24.817	1	1	1	1.11659
INTERPRO	IPR006073:GTP binding domain	2	2.63158	0.0988013	Q6DRP2, B0S6B5	66	34	21293	18.9777	1	1	1	1.00524
KEGG_PATHWAY	dre03008:Ribosome biogenesis in eukaryotes	4	5.26316	0.00285196	Q6DRP2, F1Q4U5, Q6P125, Q6P6X6	22	75	5405	13.103	0.0768551	0.079855	0.079855	2.54486
SMART	SM00526:H15	2	2.63158	0.0900541	E9QFU6, A0A140LGU1	45	26	12157	20.7812	0.996181	1	1	1.0455

### Sheet: Cavin4b
Category	Term	Count	%	PValue	Genes	List Total	Pop Hits	Pop Total	Fold Enrichment	Bonferroni	Benjamini	FDR	p-value -log10
GOTERM_CC_DIRECT	GO:0022625~cytosolic large ribosomal subunit	2	5.40541	0.0753222	Q3B7F4, Q6Q418	23	54	15208	24.4895	0.904564	1	1	1.12308
GOTERM_MF_DIRECT	GO:0000166~nucleotide binding	8	21.6216	0.0102514	E9QF63, A7MBY2, Q4V9P8, Q6PBW0, F1R3X9, A5PMG2, A2BGW3, Q6TH51	25	1678	15797	3.01254	0.351297	0.430559	0.430559	1.98922
GOTERM_MF_DIRECT	GO:0004683~calmodulin-dependent protein kinase activity	2	5.40541	0.0225583	Q4V9P8, A2BGW3	25	15	15797	84.2507	0.616454	0.473723	0.473723	1.64669
GOTERM_MF_DIRECT	GO:0005516~calmodulin binding	2	5.40541	0.0845546	Q4V9P8, A2BGW3	25	58	15797	21.789	0.975534	1	1	1.07286
INTERPRO	IPR026752:Cavin family	3	8.10811	3.06579e-05	A1L260, E7F0K3, F1QSU0	32	6	21293	332.703	0.00296945	0.00297382	0.00297382	4.51346
INTERPRO	IPR013543:Calcium/calmodulin-dependent protein kinase II, association-domain	2	5.40541	0.00870455	Q4V9P8, A2BGW3	32	6	21293	221.802	0.571746	0.422171	0.422171	2.06025
INTERPRO	IPR009000:Translation elongation/initiation factor/Ribosomal, beta-barrel	2	5.40541	0.0483656	Q6Q418, Q7T358	32	34	21293	39.1415	0.991842	1	1	1.31546
INTERPRO	IPR020636:Calcium/calmodulin-dependent/calcium-dependent protein kinase	2	5.40541	0.0552844	Q4V9P8, A2BGW3	32	39	21293	34.1234	0.99598	1	1	1.2574
KEGG_PATHWAY	dre04144:Endocytosis	5	13.5135	0.00633818	E9QF63, F1QRX4, F1QV21, A5PMG2, A2BIM6	15	305	5405	5.9071	0.152375	0.164793	0.164793	2.19804
UP_KEYWORDS	Coiled coil	11	29.7297	0.0114196	A1L260, E7F0K3, Q20JQ9, F1QV21, Q6PBW0, F1R3X9, Q90X38, Q7ZUT3, A1YWY8, E7FDY6, A2BIM6	33	3222	22487	2.3264	0.389739	0.28972	0.28972	1.94235
UP_KEYWORDS	Nucleotide-binding	7	18.9189	0.0134753	E9QF63, Q4V9P8, Q6PBW0, F1R3X9, A5PMG2, A2BGW3, Q6TH51	33	1413	22487	3.37577	0.44199	0.28972	0.28972	1.87046
UP_KEYWORDS	ATP-binding	5	13.5135	0.0734111	Q4V9P8, F1R3X9, A5PMG2, A2BGW3, Q6TH51	33	1123	22487	3.03395	0.962317	1	1	1.13424
